# Comparative Phylogenetic Analysis and Transcriptomic Profiling of Dengue (DENV-3 genotype I) Outbreak in 2021 in Bangladesh

**DOI:** 10.1101/2022.10.29.514352

**Authors:** Md. Murshed Hasan Sarkar, M. Shaminur Rahman, M. Rafiul Islam, Arafat Rahman, Md. Shariful Islam, Tanjina Akhtar Banu, Shahina Akter, Barna Goswami, Iffat Jahan, Md Ahashan Habib, Mohammad Mohi Uddin, Md. Ibrahim Miah, Aftab Ali Shaikh, Md. Salim Khan

## Abstract

**Objectives:** The lack of a dengue disease animal model and the complex immune interaction in dengue infection hinders the study of host response and immunopathogenesis. The development of next-generation sequencing (NGS) technology allowed the researchers to study the transcriptomic profiles of human in-depth. We, therefore, implicated phylodynamic and transcriptomic approaches through NGS technology to know the origin of dengue virus (DENV) and their host response in infected patients with dengue fever.

**Methods:** To determine the whole genome sequences of the dengue virus and their transcriptomic profiles, RNA was extracted from the serum samples of 3 healthy, and 21 dengue patients. These samples were custom performed at phylogenetic, phylodynamic, differential express gene (DEG), and gene ontology (GO) using respective bioinformatics tools.

**Results:** The whole genome sequence analysis revealed that the total number of nucleotide ranges on these serum RNA samples were in between 10647 and 10707. Phylogenetic tree analysis showed that these strains were belonged to DENV-3 genotype I. Phylodynamic analysis showed that the 2021 epidemic isolates were clade shifted and maintained as a new clade in compared to 2019 epidemic. Transcriptome analysis mapped a total of 19267 expressed genes. Of them, there were higher expression of genes in dengue-positive samples (n = 17375) with a count of 6953 unique genes in comparison to healthy controls (n = 12314) with a count of 1892 unique genes. A total of 2686 DEGs were identified in a host factor-independent manner in dengue patients with a q-value < 0.05. DESeq2 plot counts function of the top 24 genes with the smallest q-values of differential gene expression of RNA-seq data showed that 11 genes were upregulated, whereas 13 genes were downregulated. GO analysis showed a significant upregulation (p = <0.001) in a process of multicellular organismal, nervous system, sensory perception of chemical stimulus, and G protein-coupled receptor signalling pathways in the dengue patients. However, there were a significant downregulation (p = < 0.001) of intracellular component, cellular anatomical entity, and protein-containing complex in dengue patients. Most importantly, there was significant increase of a classes of immunity protein (Cytokines especially TGF-β1, chemokines, inflammasome, and factors for blood coagulations) in dengue patients in compared to the healthy controls, with increased GO of immune system process. In addition, upregulation of toll receptor (TLR) signalling pathways were also initiated in the patients infected with dengue virus. These TLR pathways were particularly involved for the activation of innate in couple with adaptive immune system that probably involved the rapid elimination of dengue virus infected cells. These differentially expressed genes could be further investigated for target based prophylactic interventions for dengue.

**Conclusion:** This is a first report to document the complete genomic features of dengue, and differentially expressed genes in patients with dengue virus in Bangladesh. These genes may have diagnostic and therapeutic values for dengue infection. Continual genomic surveillance is required to further investigate the shift in dominant genotypes in relation to viral pathogenesis.
