## Supplementary Data 2 for "Comparative Phylogenetic Analysis and Transcriptomic Profiling of Dengue (DENV-3 genotype I) Outbreak in 2021 in Bangladesh"

### Sheet: Supplementary Data 2
PANTHER version 16.0 Released 2020-12-01 (Functional classification viewed in gene list)							Analysis Type:	PANTHER Overrepresentation Test (Released 20210224)
							Annotation Version and Release Date:	PANTHER version 16.0 Released 2020-12-01
PANTHER GO-Slim	GO	Positive	Negative				Analyzed List:	positive.txt (Homo sapiens)
Biological Process	developmental process (GO:0032502)	938	612				Reference List:	negative.txt (Homo sapiens)
	multicellular organismal process (GO:0032501)	1015	613				Test Type:	FISHER
	cellular process (GO:0009987)	7258	6084				Correction:	FDR
	reproduction (GO:0000003)	120	69				Condition:	FDR p-value < 0.05
	localization (GO:0051179)	1682	1440				PANTHER GO-Slim Biological Process	Number of genes (Reference Negative)	Number of genes (Test positive)	Number of genes (Positive expected)	Positive (over + /under -)	Fold Enrichment	raw p-value	FDR p-value
	reproductive process (GO:0022414)	120	69				biological_process (GO:0008150)	6421	7706	8044.34	-	0.96	0.000127	0.0125
	multi-organism process (GO:0051704)	52	20				cellular process (GO:0009987)	6084	7258	7622.14	-	0.95	4.07e-05	0.00492
	biological adhesion (GO:0022610)	269	163				Unclassified (UNCLASSIFIED)	4761	6303	5964.66	+	1.06	0.000127	0.0131
	immune system process (GO:0002376)	329	272				metabolic process (GO:0008152)	3942	4515	4938.6	-	0.91	4.76e-07	0.00013
	biological regulation (GO:0065007)	4226	3379				organic substance metabolic process (GO:0071704)	3793	4328	4751.93	-	0.91	3.38e-07	0.000105
	growth (GO:0040007)	36	31				cellular metabolic process (GO:0044237)	3746	4269	4693.05	-	0.91	3.07e-07	0.000111
	signaling (GO:0023052)	1528	1116				primary metabolic process (GO:0044238)	3607	4119	4518.91	-	0.91	1.13e-06	0.000245
	metabolic process (GO:0008152)	4515	3942				nitrogen compound metabolic process (GO:0006807)	3456	3925	4329.74	-	0.91	6.1e-07	0.000147
	interspecies interaction between organisms (GO:0044419)	167	132				macromolecule metabolic process (GO:0043170)	3291	3745	4123.02	-	0.91	2.19e-06	0.000397
	response to stimulus (GO:0050896)	2004	1540				cellular nitrogen compound metabolic process (GO:0034641)	2360	2661	2956.65	-	0.9	3.2e-05	0.00435
	pigmentation (GO:0043473)	9	7				organic cyclic compound metabolic process (GO:1901360)	2177	2485	2727.38	-	0.91	0.000475	0.0344
	biomineralization (GO:0110148)	9	4				cellular aromatic compound metabolic process (GO:0006725)	2160	2458	2706.08	-	0.91	0.000312	0.0261
	biological phase (GO:0044848)	34	21				heterocycle metabolic process (GO:0046483)	2151	2449	2694.81	-	0.91	0.000368	0.0297
	behavior (GO:0007610)	6	2				nucleobase-containing compound metabolic process (GO:0006139)	2119	2415	2654.72	-	0.91	0.000466	0.035
	rhythmic process (GO:0048511)	19	15				cellular component organization or biogenesis (GO:0071840)	1761	1941	2206.21	-	0.88	2.57e-05	0.00372
	locomotion (GO:0040011)	269	210				organonitrogen compound metabolic process (GO:1901564)	1696	1869	2124.78	-	0.88	3.92e-05	0.00501
Celluer component	cellular anatomical entity (GO:0110165)	7982	6670				cellular component organization (GO:0016043)	1654	1845	2072.16	-	0.89	0.000228	0.0207
	protein-containing complex (GO:0032991)	2072	1982				protein metabolic process (GO:0019538)	1422	1568	1781.51	-	0.88	0.000211	0.0199
	intracellular (GO:0005622)	6176	5575				cellular protein metabolic process (GO:0044267)	1302	1431	1631.17	-	0.88	0.000307	0.0267
Molecular Function	translation regulator activity (GO:0045182)	63	58				organelle organization (GO:0006996)	1299	1374	1627.41	-	0.84	3.96e-06	0.000662
	molecular transducer activity (GO:0060089)	540	263				multicellular organismal process (GO:0032501)	613	1015	767.98	+	1.32	1.34e-08	9.73e-06
	molecular adaptor activity (GO:0060090)	72	79				developmental process (GO:0032502)	612	938	766.72	+	1.22	5.99e-05	0.00686
	binding (GO:0005488)	4319	3525				anatomical structure development (GO:0048856)	531	837	665.25	+	1.26	2.07e-05	0.00322
	structural molecule activity (GO:0005198)	174	160				cellular component biogenesis (GO:0044085)	712	748	892.01	-	0.84	0.000565	0.0396
	molecular function regulator (GO:0098772)	1764	1352				intracellular transport (GO:0046907)	564	575	706.59	-	0.81	0.000397	0.0308
	catalytic activity (GO:0003824)	2844	2558				RNA processing (GO:0006396)	385	362	482.33	-	0.75	7.27e-05	0.0079
	transporter activity (GO:0005215)	581	401				G protein-coupled receptor signaling pathway (GO:0007186)	143	289	179.15	+	1.61	1.56e-06	0.000309
Protein Class	extracellular matrix protein (PC00102)	103	70				system process (GO:0003008)	78	205	97.72	+	2.1	5.6e-09	6.1e-06
	cytoskeletal protein (PC00085)	356	317				nervous system process (GO:0050877)	45	147	56.38	+	2.61	2.02e-09	4.39e-06
	transporter (PC00227)	682	474				sensory perception (GO:0007600)	15	77	18.79	+	4.1	1.82e-08	7.92e-06
	scaffold/adaptor protein (PC00226)	373	305				sensory perception of chemical stimulus (GO:0007606)	8	59	10.02	+	5.89	1.68e-08	9.16e-06
	cell adhesion molecule (PC00069)	156	74				PANTHER GO-Slim Molecular Function	Number of genes (Reference Negative)	Number of genes (Test positive)	Number of genes (Positive expected)	Positive (over + /under -)	Fold Enrichment	raw p-value	FDR p-value
	nucleic acid metabolism protein (PC00171)	694	692				catalytic activity (GO:0003824)	2558	2844	3204.71	-	0.89	8.26e-07	7.62e-05
	intercellular signal molecule (PC00207)	236	102				hydrolase activity (GO:0016787)	1121	1234	1404.41	-	0.88	0.00101	0.0309
	protein-binding activity modulator (PC00095)	504	438				transferase activity (GO:0016740)	1062	1169	1330.49	-	0.88	0.00141	0.0356
	viral or transposable element protein (PC00237)	23	12				molecular transducer activity (GO:0060089)	263	540	329.49	+	1.64	9.44e-12	2.62e-09
	calcium-binding protein (PC00060)	71	50				signaling receptor activity (GO:0038023)	263	540	329.49	+	1.64	9.44e-12	1.74e-09
	gene-specific transcriptional regulator (PC00264)	993	746				RNA binding (GO:0003723)	477	491	597.59	-	0.82	0.00192	0.0443
	defense/immunity protein (PC00090)	166	138				transmembrane signaling receptor activity (GO:0004888)	225	469	281.88	+	1.66	8.08e-11	1.12e-08
	translational protein (PC00263)	266	286				ion transmembrane transporter activity (GO:0015075)	265	426	332	+	1.28	0.00126	0.0332
	metabolite interconversion enzyme (PC00262)	1245	1093				inorganic molecular entity transmembrane transporter activity (GO:0015318)	248	408	310.7	+	1.31	0.000608	0.021
	protein modifying enzyme (PC00260)	1023	909				signaling receptor binding (GO:0005102)	237	387	296.92	+	1.3	0.00109	0.0302
	chromatin/chromatin-binding, or -regulatory protein (PC00077)	180	174				passive transmembrane transporter activity (GO:0022803)	137	250	171.64	+	1.46	0.000362	0.0143
	transfer/carrier protein (PC00219)	49	41				channel activity (GO:0015267)	137	250	171.64	+	1.46	0.000362	0.0134
	membrane traffic protein (PC00150)	294	286				ion channel activity (GO:0005216)	127	237	159.11	+	1.49	0.000237	0.012
	chaperone (PC00072)	135	141				metal ion transmembrane transporter activity (GO:0046873)	128	229	160.36	+	1.43	0.00105	0.0306
	cell junction protein (PC00070)	39	19				G protein-coupled receptor activity (GO:0004930)	88	190	110.25	+	1.72	1.5e-05	0.000922
	structural protein (PC00211)	54	22				receptor regulator activity (GO:0030545)	65	166	81.43	+	2.04	4.82e-07	5.34e-05
	storage protein (PC00210)	3	3				signaling receptor activator activity (GO:0030546)	60	153	75.17	+	2.04	1.43e-06	0.000114
	transmembrane signal receptor (PC00197)	732	312				receptor ligand activity (GO:0048018)	60	153	75.17	+	2.04	1.43e-06	9.94e-05
Pathway	Alzheimer disease-presenilin pathway (P00004)	98	67				gated channel activity (GO:0022836)	73	152	91.46	+	1.66	0.000263	0.0112
	Gamma-aminobutyric acid synthesis (P04384)	5	3				cytokine activity (GO:0005125)	34	96	42.6	+	2.25	2.61e-05	0.00145
	Carnitine metabolism (P02733)	2	1				neurotransmitter binding (GO:0042165)	35	89	43.85	+	2.03	0.000262	0.0121
	Histidine biosynthesis (P02747)	1	0				olfactory receptor activity (GO:0004984)	7	84	8.77	+	9.58	1.31e-14	7.24e-12
	Androgen/estrogene/progesterone biosynthesis (P02727)	6	4				neurotransmitter receptor activity (GO:0030594)	34	83	42.6	+	1.95	0.000744	0.0243
	O-antigen biosynthesis (P02757)	4	5				G protein-coupled amine receptor activity (GO:0008227)	7	30	8.77	+	3.42	0.00147	0.0355
	FGF signaling pathway (P00021)	98	80				PANTHER GO-Slim Cellular Component	Number of genes (Reference Negative)	Number of genes (Test positive)	Number of genes (Positive expected)	Positive (over + /under -)	Fold Enrichment	raw p-value	FDR p-value
	Threonine biosynthesis (P02781)	2	1				cellular_component (GO:0005575)	6798	8106	8516.65	-	0.95	2.66e-06	0.000122
	Activin beta signaling pathway (P06210)	2	2				cellular anatomical entity (GO:0110165)	6670	7982	8356.29	-	0.96	1.98e-05	0.000626
	Metabotropic glutamate receptor group II pathway (P00040)	37	32				intracellular (GO:0005622)	5575	6176	6984.45	-	0.88	7.84e-20	3.97e-17
	Gonadotropin-releasing hormone receptor pathway (P06664)	187	163				Unclassified (UNCLASSIFIED)	4384	5903	5492.35	+	1.07	2.66e-06	0.000135
	Heterotrimeric G-protein signaling pathway-Gi alpha and Gs alpha mediated pathway (P00026)	120	87				organelle (GO:0043226)	4552	5079	5702.82	-	0.89	5.33e-13	6.75e-11
	Pentose phosphate pathway (P02762)	8	9				intracellular organelle (GO:0043229)	4484	4979	5617.63	-	0.89	1.24e-13	3.16e-11
	Ionotropic glutamate receptor pathway (P00037)	39	24				membrane-bounded organelle (GO:0043227)	4042	4494	5063.89	-	0.89	1.32e-11	1.12e-09
	B cell activation (P00010)	54	58				intracellular membrane-bounded organelle (GO:0043231)	3989	4425	4997.49	-	0.89	9.27e-12	9.4e-10
	Enkephalin release (P05913)	27	25				cytoplasm (GO:0005737)	3226	3470	4041.59	-	0.86	3.73e-13	6.3e-11
	Integrin signalling pathway (P00034)	144	131				nucleus (GO:0005634)	2682	3040	3360.06	-	0.9	1.84e-05	0.000622
	Interleukin signaling pathway (P00036)	71	68				protein-containing complex (GO:0032991)	1982	2072	2483.08	-	0.83	3.31e-10	2.4e-08
	Pyridoxal phosphate salvage pathway (P02770)	2	2				vacuole (GO:0005773)	913	1003	1143.82	-	0.88	0.00301	0.0492
	P53 pathway feedback loops 1 (P04392)	6	6				intrinsic component of membrane (GO:0031224)	555	867	695.31	+	1.25	2.92e-05	0.000822
	Cadherin signaling pathway (P00012)	141	69				integral component of membrane (GO:0016021)	545	851	682.79	+	1.25	3.58e-05	0.000908
	Histamine synthesis (P04387)	1	0				catalytic complex (GO:1902494)	643	642	805.56	-	0.8	3.27e-05	0.000873
	Coenzyme A linked carnitine metabolism (P02732)	2	1				cytosol (GO:0005829)	600	610	751.69	-	0.81	0.000208	0.00503
	2-arachidonoylglycerol biosynthesis (P05726)	3	4				extracellular region (GO:0005576)	360	605	451.01	+	1.34	5.85e-06	0.000247
	PI3 kinase pathway (P00048)	47	45				intrinsic component of plasma membrane (GO:0031226)	335	594	419.69	+	1.42	1.73e-07	1.1e-05
	T cell activation (P00053)	72	79				integral component of plasma membrane (GO:0005887)	333	589	417.19	+	1.41	2.26e-07	1.27e-05
	Plasminogen activating cascade (P00050)	13	7				organelle membrane (GO:0031090)	567	578	710.35	-	0.81	0.000366	0.00844
	p53 pathway feedback loops 2 (P04398)	44	40				extracellular space (GO:0005615)	300	507	375.85	+	1.35	2.87e-05	0.000856
	Beta1 adrenergic receptor signaling pathway (P04377)	35	31				mitochondrion (GO:0005739)	420	390	526.18	-	0.74	1.56e-05	0.000567
	Huntington disease (P00029)	111	103				nucleoplasm (GO:0005654)	388	386	486.09	-	0.79	0.00121	0.0267
	5-Hydroxytryptamine biosynthesis (P04371)	1	0				transferase complex (GO:1990234)	380	379	476.07	-	0.8	0.0016	0.0325
	EGF receptor signaling pathway (P00018)	117	110				ribonucleoprotein complex (GO:1990904)	354	316	443.5	-	0.71	9.74e-06	0.00038
	Nicotine pharmacodynamics pathway (P06587)	27	24				bounding membrane of organelle (GO:0098588)	312	306	390.88	-	0.78	0.0021	0.0355
	5HT3 type receptor mediated signaling pathway (P04375)	16	13				envelope (GO:0031975)	242	228	303.18	-	0.75	0.00196	0.0355
	ALP23B signaling pathway (P06209)	1	1				organelle envelope (GO:0031967)	242	228	303.18	-	0.75	0.00196	0.0342
	S-adenosylmethionine biosynthesis (P02773)	2	2				mitochondrial envelope (GO:0005740)	165	144	206.71	-	0.7	0.0015	0.0317
	p53 pathway (P00059)	73	70				mitochondrial membrane (GO:0031966)	154	134	192.93	-	0.69	0.00191	0.0358
	VEGF signaling pathway (P00056)	49	49				mitochondrial protein complex (GO:0098798)	108	86	135.3	-	0.64	0.00175	0.0342
	Lysine biosynthesis (P02751)	1	0				PANTHER Protein Class	Number of genes (Reference Negative)	Number of genes (Test positive)	Number of genes (Positive expected)	Positive (over + /under -)	Fold Enrichment	raw p-value	FDR p-value
	DPP signaling pathway (P06213)	2	2				transmembrane signal receptor (PC00197)	312	732	390.88	+	1.87	1.13e-22	2.17e-20
	Glutamine glutamate conversion (P02745)	4	3				nucleic acid metabolism protein (PC00171)	692	694	866.95	-	0.8	2.07e-05	0.0008
	Opioid proenkephalin pathway (P05915)	29	25				RNA metabolism protein (PC00031)	525	521	657.73	-	0.79	0.000135	0.00433
	5HT2 type receptor mediated signaling pathway (P04374)	53	47				translational protein (PC00263)	286	266	358.31	-	0.74	0.000442	0.00948
	TCA cycle (P00051)	9	10				G-protein coupled receptor (PC00021)	122	263	152.84	+	1.72	3.55e-07	2.29e-05
	Muscarinic acetylcholine receptor 2 and 4 signaling pathway (P00043)	47	38				intercellular signal molecule (PC00207)	102	236	127.79	+	1.85	7.68e-08	7.41e-06
	JAK/STAT signaling pathway (P00038)	15	16				ion channel (PC00133)	97	207	121.52	+	1.7	9.25e-06	0.000446
	Tyrosine biosynthesis (P02784)	1	0				helix-turn-helix transcription factor (PC00116)	89	162	111.5	+	1.45	0.00405	0.0489
	Beta2 adrenergic receptor signaling pathway (P04378)	35	31				cell adhesion molecule (PC00069)	74	156	92.71	+	1.68	0.000177	0.00489
	N-acetylglucosamine metabolism (P02756)	6	6				ribosomal protein (PC00202)	157	136	196.69	-	0.69	0.00168	0.025
	Vitamin B6 metabolism (P02787)	3	3				homeodomain transcription factor (PC00119)	44	101	55.12	+	1.83	0.000566	0.0109
	Insulin/IGF pathway-mitogen activated protein kinase kinase/MAP kinase cascade (P00032)	26	29				cadherin (PC00057)	40	99	50.11	+	1.98	0.000208	0.00502
	Adrenaline and noradrenaline biosynthesis (P00001)	22	20				growth factor (PC00112)	27	70	33.83	+	2.07	0.000972	0.0171
	Transcription regulation by bZIP transcription factor (P00055)	38	43				cytokine (PC00083)	26	63	32.57	+	1.93	0.00379	0.0487
	GBB signaling pathway (P06214)	1	1				ligand-gated ion channel (PC00141)	19	51	23.8	+	2.14	0.00363	0.0501
	Hypoxia response via HIF activation (P00030)	27	27				peptide hormone (PC00179)	8	33	10.02	+	3.29	0.00135	0.0218
	Alanine biosynthesis (P02724)	1	1				PANTHER Pathways	Number of genes (Reference Negative)	Number of genes (Test positive)	Number of genes (Positive expected)	Positive (over + /under -)	Fold Enrichment	raw p-value	FDR p-value
	Vasopressin synthesis (P04395)	11	9				NA	NA	NA	NA	NA	NA	NA	NA
	Succinate to proprionate conversion (P02777)	2	3
	DNA replication (P00017)	19	21
	Aminobutyrate degradation (P02726)	2	2
	Arginine biosynthesis (P02728)	2	2
	Blood coagulation (P00011)	37	24
	Ornithine degradation (P02758)	3	4
	mRNA splicing (P00058)	4	6
	Heterotrimeric G-protein signaling pathway-rod outer segment phototransduction (P00028)	26	20
	Salvage pyrimidine deoxyribonucleotides (P02774)	1	2
	Thiamin metabolism (P02780)	1	2
	BMP/activin signaling pathway-drosophila (P06211)	3	3
	Sulfate assimilation (P02778)	1	2
	Metabotropic glutamate receptor group III pathway (P00039)	56	41
	Cholesterol biosynthesis (P00014)	8	8
	Beta3 adrenergic receptor signaling pathway (P04379)	23	22
	Histamine H2 receptor mediated signaling pathway (P04386)	18	20
	Purine metabolism (P02769)	5	5
	p38 MAPK pathway (P05918)	33	32
	Nicotinic acetylcholine receptor signaling pathway (P00044)	74	55
	Cysteine biosynthesis (P02737)	0	1
	Oxytocin receptor mediated signaling pathway (P04391)	44	43
	Synaptic vesicle trafficking (P05734)	23	20
	CCKR signaling map (P06959)	136	128
	Pyridoxal-5-phosphate biosynthesis (P02759)	3	2
	Bupropion degradation (P05729)	1	0
	Axon guidance mediated by Slit/Robo (P00008)	22	18
	Angiogenesis (P00005)	139	118
	Adenine and hypoxanthine salvage pathway (P02723)	5	6
	Glycolysis (P00024)	18	17
	DPP-SCW signaling pathway (P06212)	2	2
	Xanthine and guanine salvage pathway (P02788)	4	4
	Thyrotropin-releasing hormone receptor signaling pathway (P04394)	44	41
	Wnt signaling pathway (P00057)	250	174
	Biotin biosynthesis (P02731)	1	1
	MYO signaling pathway (P06215)	1	1
	Toll receptor signaling pathway (P00054)	53	51
	Isoleucine biosynthesis (P02748)	2	2
	Cytoskeletal regulation by Rho GTPase (P00016)	67	51
	FAS signaling pathway (P00020)	26	30
	Parkinson disease (P00049)	63	73
	Dopamine receptor mediated signaling pathway (P05912)	43	44
	De novo purine biosynthesis (P02738)	21	21
	Alzheimer disease-amyloid secretase pathway (P00003)	47	44
	Pyrimidine Metabolism (P02771)	8	7
	PDGF signaling pathway (P00047)	120	125
	Heme biosynthesis (P02746)	9	9
	Methylcitrate cycle (P02754)	3	3
	Proline biosynthesis (P02768)	0	1
	Inflammation mediated by chemokine and cytokine signaling pathway (P00031)	196	180
	Ubiquitin proteasome pathway (P00060)	52	56
	Leucine biosynthesis (P02749)	1	1
	5HT4 type receptor mediated signaling pathway (P04376)	28	26
	Opioid prodynorphin pathway (P05916)	28	26
	Fructose galactose metabolism (P02744)	7	9
	Notch signaling pathway (P00045)	33	26
	Phenylethylamine degradation (P02766)	3	4
	Cell cycle (P00013)	18	17
	ATP synthesis (P02721)	4	5
	Triacylglycerol metabolism (P02782)	1	1
	Heterotrimeric G-protein signaling pathway-Gq alpha and Go alpha mediated pathway (P00027)	85	72
	Opioid proopiomelanocortin pathway (P05917)	28	26
	Tetrahydrofolate biosynthesis (P02742)	4	5
	Angiotensin II-stimulated signaling through G proteins and beta-arrestin (P05911)	26	29
	Cortocotropin releasing factor receptor signaling pathway (P04380)	24	24
	Metabotropic glutamate receptor group I pathway (P00041)	17	18
	Nicotine degradation (P05914)	8	2
	5-Hydroxytryptamine degredation (P04372)	12	15
	Ras Pathway (P04393)	62	65
	Alpha adrenergic receptor signaling pathway (P00002)	19	16
	p53 pathway by glucose deprivation (P04397)	17	21
	Apoptosis signaling pathway (P00006)	96	102
	Muscarinic acetylcholine receptor 1 and 3 signaling pathway (P00042)	43	39
	De novo pyrimidine deoxyribonucleotide biosynthesis (P02739)	11	8
	Hedgehog signaling pathway (P00025)	18	14
	Vitamin D metabolism and pathway (P04396)	10	5
	Interferon-gamma signaling pathway (P00035)	24	25
	Acetate utilization (P02722)	3	3
	Asparagine and aspartate biosynthesis (P02730)	4	2
	Ascorbate degradation (P02729)	4	3
	Valine biosynthesis (P02785)	1	1
	Circadian clock system (P00015)	8	9
	Methylmalonyl pathway (P02755)	4	4
	Formyltetrahydroformate biosynthesis (P02743)	7	7
	Salvage pyrimidine ribonucleotides (P02775)	8	8
	Axon guidance mediated by semaphorins (P00007)	16	13
	Lipoate_biosynthesis (P02750)	2	2
	SCW signaling pathway (P06216)	2	2
	De novo pyrimidine ribonucleotides biosythesis (P02740)	9	7
	General transcription by RNA polymerase I (P00022)	14	11
	Flavin biosynthesis (P02741)	2	1
	Coenzyme A biosynthesis (P02736)	6	6
	Pyruvate metabolism (P02772)	10	8
	Serine glycine biosynthesis (P02776)	4	5
	Mannose metabolism (P02752)	0	1
	Endogenous cannabinoid signaling (P05730)	15	14
	Histamine H1 receptor mediated signaling pathway (P04385)	32	35
	Methionine biosynthesis (P02753)	2	1
	Oxidative stress response (P00046)	41	41
	General transcription regulation (P00023)	27	29
	Insulin/IGF pathway-protein kinase B signaling cascade (P00033)	32	31
	Endothelin signaling pathway (P00019)	64	58
	Toll pathway-drosophila (P06217)	2	2
	Cobalamin biosynthesis (P02735)	1	1
	GABA-B receptor II signaling (P05731)	27	21
	Axon guidance mediated by netrin (P00009)	32	29
	5HT1 type receptor mediated signaling pathway (P04373)	40	36
	TGF-beta signaling pathway (P00052)	81	60
